# Host diet and evolutionary history explain different aspects of gut microbiome diversity among vertebrate clades

**DOI:** 10.1101/484006

**Authors:** Nicholas D. Youngblut, Georg H. Reischer, William Walters, Nathalie Schuster, Chris Walzer, Gabrielle Stalder, Ruth E. Ley, Andreas H. Farnleitner

## Abstract

Multiple factors modulate microbial community assembly in the gut, but the magnitude of each can vary substantially across studies. This may be in part due to a heavy reliance on captive animals, which can have very different gut microbiomes versus their wild counterparts. In order to better resolve the influence of evolution and diet on gut microbiome diversity, we generated a large and highly diverse animal distal gut 16S rRNA microbiome dataset, which comprises 80 % wild animals and includes members of Mammalia, Aves, Reptilia, Amphibia, and Actinopterygii. We decoupled the effects of host evolutionary history and diet on gut microbiome diversity and show that each factor explains different aspects of diversity. Moreover, we resolved particular microbial taxa associated with host phylogeny or diet, and we show that Mammalia have a stronger signal of cophylogeny versus non-mammalian hosts. Additionally, our results from ecophylogenetics and co-occurrence analyses suggest that environmental filtering and microbe-microbe interactions differ among host clades. These findings provide a robust assessment of the processes driving microbial community assembly in the vertebrate intestine.
