## Supplementary material for "Host diet and evolutionary history explain different aspects of gut microbiome diversity among vertebrate clades"

### Sheet: Sheet1
sample_ID	host_taxonomy_class	host_taxonomy_order	host_taxonomy_family	host_taxonomy_genus	host_taxonomy_species	sample_type	captive_wild	country	latitude	longitude	habitat	habitat_detail	habitat_detail_1	habitat_detail_2	diet	diet_vertebrate	diet_invertebrate	diet_fruit	diet_flowers_nectar_pollen	diet_leaves_branches_bark_buds	diet_seeds	diet_grass_waterplants	diet_roots_tubers	collection_date
X1.Eurasian.Beaver	Mammalia	Rodentia	Castoridae	Castor	Castor_fiber	feces	wild	Austria	48.4761	16.5839	terrestrial habitat	terrestrial habitat	terrestrial habitat	terrestrial habitat	herbivore	no	no	no	no	yes	no	yes	yes	2011-05-05
X101.Horse	Mammalia	Perissodactyla	Equidae	Equus	Equus_caballus	feces	captive	Austria	48.7833	15.0667	terrestrial habitat	grassland	pasture	pasture	herbivore	no	no	no	no	no	yes	yes	no	2011-09-17
X102.Kulan	Mammalia	Perissodactyla	Equidae	Equus	Equus_hemionus	feces	wild	Mongolia	43.7076	98.3496	terrestrial habitat	grassland	steppe	steppe	herbivore	no	no	no	no	yes	no	yes	no	2011-09-18
X109.Red.Fox	Mammalia	Carnivora	Canidae	Vulpes	Vulpes_vulpes	feces	wild	Austria	48.2083	16.3731	terrestrial habitat	terrestrial habitat	terrestrial habitat	terrestrial habitat	omnivore	yes	yes	yes	no	no	no	no	no	2011-11-23
X110.Noctule	Mammalia	Chiroptera	Vespertilionidae	Nyctalus	Nyctalus_noctula	gut	wild	Hungary	47.5	19.05	terrestrial habitat	terrestrial habitat	terrestrial habitat	terrestrial habitat	carnivore	no	yes	no	no	no	no	no	no	2012-01-18
X111.West.European.Hedgehog	Mammalia	Insectivora	Erinaceidae	Erinaceus	Erinaceus_europaeus	feces	wild	Hungary	47.5	19.05	terrestrial habitat	terrestrial habitat	terrestrial habitat	terrestrial habitat	carnivore	yes	yes	no	no	no	no	no	no	2011-08-25
X116.Common.Kestrel	Aves	Falconiformes	Falconidae	Falco	Falco_tinnunculus	gut	wild	Hungary	47.5	19.05	terrestrial habitat	terrestrial habitat	terrestrial habitat	terrestrial habitat	carnivore	yes	yes	no	no	no	no	no	no	2012-01-18
X122.Wild.Boar	Mammalia	Artiodactyla	Suidae	Sus	Sus_scrofa	feces	wild	Austria	47.8464	16.528	terrestrial habitat	woodland	forest	forest	omnivore	yes	yes	yes	no	yes	yes	yes	yes	2011-08-31
X123.Alpine.Chamois	Mammalia	Artiodactyla	Bovidae	Rupicapra	Rupicapra_rupicapra	feces	wild	Austria	47.0427	12.8911	terrestrial habitat	terrestrial habitat	terrestrial habitat	terrestrial habitat	herbivore	no	no	no	no	yes	no	yes	yes	2011-08-22
X124.Golden.Jackal	Mammalia	Carnivora	Canidae	Canis	Canis_aureus	feces	wild	Austria	48.0856	16.3131	terrestrial habitat	terrestrial habitat	terrestrial habitat	terrestrial habitat	carnivore	yes	yes	no	no	no	no	no	no	2012-01-11
X127.Alpine.Marmot	Mammalia	Rodentia	Sciuridae	Marmota	Marmota_marmota	feces	wild	Austria	47.0267	12.79	terrestrial habitat	terrestrial habitat	terrestrial habitat	terrestrial habitat	herbivore	no	no	no	yes	no	no	yes	yes	2011-08-24
X128.Alpine.Marmot	Mammalia	Rodentia	Sciuridae	Marmota	Marmota_marmota	feces	wild	Austria	47.0267	12.79	terrestrial habitat	terrestrial habitat	terrestrial habitat	terrestrial habitat	herbivore	no	no	no	yes	no	no	yes	yes	2011-09-28
X129.Alpine.Ibex	Mammalia	Artiodactyla	Bovidae	Capra	Capra_ibex	feces	wild	Austria	47.0667	12.7833	terrestrial habitat	terrestrial habitat	terrestrial habitat	terrestrial habitat	herbivore	no	no	no	no	yes	no	yes	yes	2011-09-26
X130.Alpine.Ibex	Mammalia	Artiodactyla	Bovidae	Capra	Capra_ibex	feces	wild	Austria	47.0856	12.7233	terrestrial habitat	terrestrial habitat	terrestrial habitat	terrestrial habitat	herbivore	no	no	no	no	yes	no	yes	yes	2011-10-15
X133.Domestic.Goat	Mammalia	Artiodactyla	Bovidae	Capra	Capra_hircus	feces	captive	Austria	47.5	16.4167	terrestrial habitat	grassland	pasture	pasture	herbivore	no	no	no	no	yes	yes	yes	yes	2012-01-08
X134.Domestic.Goat	Mammalia	Artiodactyla	Bovidae	Capra	Capra_hircus	feces	captive	Austria	47.5	16.4167	terrestrial habitat	grassland	pasture	pasture	herbivore	no	no	no	no	yes	yes	yes	yes	2012-01-08
X136.Domestic.Pig	Mammalia	Artiodactyla	Suidae	Sus	Sus_scrofa	feces	captive	Austria	47.5	16.4167	terrestrial habitat	terrestrial habitat	terrestrial habitat	terrestrial habitat	omnivore	no	yes	yes	no	no	yes	yes	yes	2012-01-07
X137.Gaur	Mammalia	Artiodactyla	Bovidae	Bos	Bos_frontalis	feces	wild	Viet Nam	11.4233	107.429	terrestrial habitat	woodland	forest	forest	herbivore	no	no	no	no	yes	no	yes	no	2012-03-04
X138.Gaur	Mammalia	Artiodactyla	Bovidae	Bos	Bos_frontalis	feces	wild	Viet Nam	11.4233	107.429	terrestrial habitat	woodland	forest	forest	herbivore	no	no	no	no	yes	no	yes	no	2012-03-06
X139.Sambar	Mammalia	Artiodactyla	Cervidae	Cervus	Cervus_unicolor	feces	wild	Viet Nam	11.4233	107.429	terrestrial habitat	woodland	forest	forest	herbivore	no	no	yes	no	yes	yes	yes	yes	2012-03-08
X140.Sambar	Mammalia	Artiodactyla	Cervidae	Cervus	Cervus_unicolor	feces	wild	Viet Nam	11.4233	107.429	terrestrial habitat	woodland	forest	forest	herbivore	no	no	yes	no	yes	yes	yes	yes	2012-03-09
X144.Cattle	Mammalia	Artiodactyla	Bovidae	Bos	Bos_taurus	feces	captive	Austria	50.5955	12.6386	terrestrial habitat	grassland	pasture	pasture	herbivore	no	no	no	no	no	yes	yes	no	2009-06-17
X155.Long.tailed.Field.Mouse	Mammalia	Rodentia	Muridae	Apodemus	Apodemus_sylvaticus	gut	wild	Austria	48.2083	16.3731	terrestrial habitat	woodland	forest	forest	omnivore	no	yes	yes	no	yes	yes	no	no	2012-06-05
X157.Grey.Heron	Aves	Ciconiiformes	Ardeidae	Ardea	Ardea_cinerea	gut	wild	Austria	48.3333	15.75	terrestrial habitat	terrestrial habitat	terrestrial habitat	terrestrial habitat	carnivore	yes	yes	no	no	no	no	no	no	2012-02-29
X158.White.tailed.Eagle	Aves	Falconiformes	Accipitridae	Haliaeetus	Haliaeetus_albicilla	gut	wild	Austria	48.33	16.8681	terrestrial habitat	grassland	meadow	flood meadow	carnivore	yes	yes	no	no	no	no	no	no	2012-03-06
X169.Great.Cormorant	Aves	Pelecaniformes	Phalacrocoracidae	Phalacrocorax	Phalacrocorax_carbo	feces	wild	Austria	48.2083	16.3731	terrestrial habitat	terrestrial habitat	terrestrial habitat	terrestrial habitat	carnivore	yes	yes	no	no	no	no	no	no	2012-04-20
X172.European.Greenfinch	Aves	Passeriformes	Fringillidae	Carduelis	Carduelis_chloris	feces	wild	Hungary	47.5	19.05	terrestrial habitat	terrestrial habitat	terrestrial habitat	terrestrial habitat	omnivore	no	yes	yes	no	yes	yes	yes	no	2012-04-26
X173.European.Greenfinch	Aves	Passeriformes	Fringillidae	Carduelis	Carduelis_chloris	feces	wild	Hungary	47.5	19.05	terrestrial habitat	terrestrial habitat	terrestrial habitat	terrestrial habitat	omnivore	no	yes	yes	no	yes	yes	yes	no	2012-04-27
X188.Brook.Trout	Actinopterygii	Salmoniformes	Salmonidae	Salvelinus	Salvelinus_fontinalis	feces	wild	Austria	48.2083	16.3731	aquatic habitat	freshwater habitat	freshwater habitat	freshwater habitat	carnivore	yes	yes	no	no	no	no	no	no	2012-02-01
X190.Common.House.Gecko	Reptilia	Squamata	Gekkonidae	Hemidactylus	Hemidactylus_frenatus	feces	wild	Viet Nam	11.4233	107.429	terrestrial habitat	woodland	forest	forest	carnivore	no	yes	no	no	no	no	no	no	2012-03-08
X202.Human	Mammalia	Primates	Hominidae	Homo	Homo_sapiens	feces	human	Austria	47.7269	16.0817	anthropogenic habitat	anthropogenic habitat	anthropogenic habitat	anthropogenic habitat	omnivore	yes	no	yes	no	yes	yes	no	yes	2012-10-01
X223.Human	Mammalia	Primates	Hominidae	Homo	Homo_sapiens	feces	human	Austria	48.2083	16.3731	anthropogenic habitat	anthropogenic habitat	anthropogenic habitat	anthropogenic habitat	omnivore	yes	no	yes	no	yes	yes	no	yes	2012-11-21
X231.Brown.Bear	Mammalia	Carnivora	Ursidae	Ursus	Ursus_arctos	feces	wild	Austria	47.2537	11.6015	terrestrial habitat	woodland	forest	forest	omnivore	yes	yes	yes	yes	yes	yes	yes	yes	2012-04-25
X233.Aesculapian.Snake	Reptilia	Squamata	Colubridae	Zamenis	Zamenis_longissimus	feces	wild	Austria	48.2083	16.3731	terrestrial habitat	woodland	forest	forest	carnivore	yes	no	no	no	no	no	no	no	2012-06-26
X241.Italian.wall.lizard	Reptilia	Squamata	Lacertidae	Podarcis	Podarcis_siculus	feces	wild	Croatia	45.25	15.4667	terrestrial habitat	terrestrial habitat	terrestrial habitat	terrestrial habitat	carnivore	no	yes	no	no	no	no	no	no	2012-06-25
X247.Common.Hamster	Mammalia	Rodentia	Cricetidae	Cricetus	Cricetus_cricetus	feces	wild	Austria	48.4108	15.6103	terrestrial habitat_cultivated habitat	cultivated habitat	cultivated habitat	cultivated habitat	omnivore	no	yes	yes	no	no	yes	no	yes	2012-08-10
X252.Eurasian.Lynx	Mammalia	Carnivora	Felidae	Lynx	Lynx_lynx	feces	wild	Austria	48.2267	14.1794	terrestrial habitat	woodland	forest	forest	carnivore	yes	no	no	no	no	no	no	no	2012-10-11
X256.Zander	Actinopterygii	Perciformes	Percidae	Sander	Sander_lucioperca	feces	wild	Austria	47.8178	16.7486	aquatic habitat	freshwater habitat	freshwater habitat	freshwater habitat	carnivore	yes	yes	no	no	no	no	yes	no	2012-10-05
X260.Blackbird	Aves	Passeriformes	Turdidae	Turdus	Turdus_merula	feces	wild	Hungary	47.5	19.05	terrestrial habitat	terrestrial habitat	terrestrial habitat	terrestrial habitat	omnivore	yes	yes	yes	no	no	yes	no	no	2012-06-15
X263.White.Stork	Aves	Ciconiiformes	Ciconiidae	Ciconia	Ciconia_ciconia	feces	wild	Hungary	47.5	19.05	terrestrial habitat	grassland	grassland	grassland	carnivore	yes	yes	no	no	no	no	no	no	2012-06-15
X268.Rook	Aves	Passeriformes	Corvidae	Corvus	Corvus_frugilegus	feces	wild	Austria	47.7939	16.4958	terrestrial habitat	terrestrial habitat	terrestrial habitat	terrestrial habitat	omnivore	yes	yes	yes	no	no	yes	no	no	2012-05-30
X279.Western.Grey.Kangaroo	Mammalia	Diprotodontia	Macropodidae	Macropus	Macropus_fuliginosus	feces	wild	Australia	-35.8333	137.25	terrestrial habitat	terrestrial habitat	terrestrial habitat	terrestrial habitat	herbivore	no	no	no	no	yes	yes	no	no	2012-09-15
X282.Inland.Forest.Bat	Mammalia	Chiroptera	Vespertilionidae	Vespadelus	Eptesicus_baverstocki	feces	wild	Australia	-33.763	140.125	terrestrial habitat	terrestrial habitat	terrestrial habitat	terrestrial habitat	carnivore	no	yes	no	no	no	no	no	no	2012-12-15
X283.Koala	Mammalia	Diprotodontia	Phascolarctidae	Phascolarctos	Phascolarctos_cinereus	feces	wild	Australia	-34.95	138.683	terrestrial habitat	terrestrial habitat	terrestrial habitat	terrestrial habitat	herbivore	no	no	yes	no	yes	no	no	no	2012-12-15
X298.Horsfields.Bronze.Cuckoo	Aves	Cuculiformes	Cuculidae	Chrysococcyx	Chrysococcyx_basalis	feces	wild	Australia	-35.5167	138.667	terrestrial habitat	terrestrial habitat	terrestrial habitat	terrestrial habitat	carnivore	no	yes	no	no	no	no	no	no	2012-12-15
X30.Beech.Marten	Mammalia	Carnivora	Mustelidae	Martes	Martes_foina	feces	wild	Austria	48.7833	15.0667	terrestrial habitat	terrestrial habitat	terrestrial habitat	terrestrial habitat	omnivore	yes	yes	yes	no	no	no	no	no	2011-09-17
X301.European.Hare	Mammalia	Lagomorpha	Leporidae	Lepus	Lepus_europaeus	feces	wild	Austria	48.7564	16.5011	terrestrial habitat_cultivated habitat	cultivated habitat	cultivated habitat	cultivated habitat	herbivore	no	no	no	no	yes	yes	yes	yes	2011-08-10
X32.Greylag.Goose	Aves	Anseriformes	Anatidae	Anser	Anser_anser	feces	wild	Austria	48.7833	15.0667	terrestrial habitat	terrestrial habitat	terrestrial habitat	terrestrial habitat	herbivore	no	no	no	no	no	yes	yes	yes	2011-09-18
X327.Silver.Bream	Actinopterygii	Cypriniformes	Cyprinidae	Blicca	Blicca_bjoerkna	feces	wild	Austria	48.7218	16.1938	aquatic habitat	freshwater habitat	freshwater habitat	freshwater habitat	omnivore	no	yes	no	no	no	no	yes	no	2012-10-11
X333.Gray.Seal	Mammalia	Carnivora	Phocidae	Halichoerus	Halichoerus_grypus	feces	wild	England	54.958	-1.35132	aquatic habitat	saline water habitat	marine habitat	marine habitat	carnivore	yes	no	no	no	no	no	no	no	2012-04-29
X335.Harbor.Seal	Mammalia	Carnivora	Phocidae	Phoca	Phoca_vitulina	feces	wild	England	50.8029	-0.364609	aquatic habitat	saline water habitat	marine habitat	marine habitat	carnivore	yes	yes	no	no	no	no	no	no	2012-11-21
X337.Sowerbys.Beaked.Whale	Mammalia	Cetacea	Ziphiidae	Mesoplodon	Mesoplodon_bidens	feces	wild	England	51.6023	-2.63792	aquatic habitat	saline water habitat	marine habitat	marine habitat	carnivore	yes	yes	no	no	no	no	no	no	2012-08-15
X338.White.beaked.Dolphin	Mammalia	Cetacea	Delphinidae	Lagenorhynchus	Lagenorhynchus_albirostris	feces	wild	England	51.3951	1.3805	aquatic habitat	saline water habitat	marine habitat	marine habitat	carnivore	yes	yes	no	no	no	no	no	no	2012-03-22
X340.Western.Lowland.Gorilla	Mammalia	Primates	Hominidae	Gorilla	Gorilla_gorilla	feces	wild	Republic of the Congo	0.219726	14.8535	terrestrial habitat	terrestrial habitat	terrestrial habitat	terrestrial habitat	herbivore	no	no	yes	no	yes	no	yes	yes	2013-04-03
X342.European.Green.Toad	Amphibia	Anura	Bufonidae	Bufo	Bufo_viridis	feces	wild	Austria	48.2083	16.3731	terrestrial habitat	terrestrial habitat	terrestrial habitat	terrestrial habitat	carnivore	no	yes	no	no	no	no	no	no	2013-04-12
X347.Brown.Bear	Mammalia	Carnivora	Ursidae	Ursus	Ursus_arctos	feces	captive	Austria	48.4807	14.9267	terrestrial habitat	woodland	forest	forest	omnivore	yes	yes	yes	yes	yes	yes	yes	yes	2011-10-11
X36.Agile.Frog	Amphibia	Anura	Ranidae	Rana	Rana_dalmatina	feces	wild	Austria	48.7833	15.0667	terrestrial habitat	woodland	forest	forest	carnivore	no	yes	no	no	no	no	no	no	2011-09-21
X360.White.tailed.Deer	Mammalia	Artiodactyla	Cervidae	Odocoileus	Odocoileus_virginianus	feces	wild	Costa Rica	9.74892	-83.7534	terrestrial habitat	terrestrial habitat	terrestrial habitat	terrestrial habitat	herbivore	no	no	yes	no	yes	yes	yes	no	2013-01-20
X362.Gray.Four.eyed.Opossum	Mammalia	Didelphimorphia	Didelphidae	Philander	Philander_opossum	gut	wild	Costa Rica	9.74892	-83.7534	terrestrial habitat	woodland	forest	forest	omnivore	yes	yes	yes	no	yes	yes	no	no	2012-05-10
X363.Desmarests.Spiny.Pocket.Mouse	Mammalia	Rodentia	Heteromyidae	Heteromys	Heteromys_desmarestianus	gut	wild	Costa Rica	9.74892	-83.7534	terrestrial habitat	woodland	forest	forest	omnivore	no	yes	yes	no	no	yes	no	no	2012-06-14
X375.European.Pine.Marten	Mammalia	Carnivora	Mustelidae	Martes	Martes_martes	feces	wild	Austria	48.6639	16.2475	terrestrial habitat	woodland	forest	forest	omnivore	yes	yes	yes	no	no	no	no	no	2012-08-15
X389.Indian.Rhinoceros	Mammalia	Perissodactyla	Rhinocerotidae	Rhinoceros	Rhinoceros_unicornis	feces	captive	Austria	48.2083	16.3731	terrestrial habitat	terrestrial habitat	terrestrial habitat	terrestrial habitat	herbivore	no	no	yes	no	yes	no	yes	no	2013-11-27
X390.European.Ground.Squirrel	Mammalia	Rodentia	Sciuridae	Spermophilus	Spermophilus_citellus	feces	captive	Austria	48.2083	16.3731	terrestrial habitat	terrestrial habitat	terrestrial habitat	terrestrial habitat	omnivore	no	yes	no	no	no	yes	no	yes	2013-06-01
X394.Przewalski.horse	Mammalia	Perissodactyla	Equidae	Equus	Equus_caballus	feces	wild	Mongolia	45.4	92.9	terrestrial habitat	grassland	steppe	steppe	herbivore	no	no	no	no	yes	yes	yes	no	2013-06-14
X395.Przewalski.horse	Mammalia	Perissodactyla	Equidae	Equus	Equus_caballus	feces	captive	Austria	47.224	15.812	terrestrial habitat	terrestrial habitat	terrestrial habitat	terrestrial habitat	herbivore	no	no	no	no	yes	yes	yes	no	2013-12-15
X396.Morelets.crocodile	Reptilia	Crocodilia	Crocodylidae	Crocodylus	Crocodylus_moreletii	feces	captive	Austria	48.2083	16.3731	terrestrial habitat	terrestrial habitat	terrestrial habitat	terrestrial habitat	carnivore	yes	no	no	no	no	no	no	no	2011-06-21
X398.Eurasian.Reed.Warbler	Aves	Passeriformes	Sylviidae	Acrocephalus	Acrocephalus_scirpaceus	feces	captive	Austria	48.2083	16.3731	anthropogenic habitat	anthropogenic habitat	anthropogenic habitat	anthropogenic habitat	omnivore	no	yes	yes	no	no	yes	no	no	2013-11-01
X403.Chacma.Baboon	Mammalia	Primates	Cercopithecidae	Papio	Papio_ursinus	feces	wild	South Africa	-25.1199	31.9154	terrestrial habitat	woodland	forest	forest	omnivore	yes	yes	yes	yes	yes	yes	yes	yes	2014-02-03
X405.Nile.Crocodile	Reptilia	Crocodilia	Crocodylidae	Crocodylus	Crocodylus_niloticus	feces	wild	South Africa	-23.2313	30.4926	terrestrial habitat	woodland	forest	forest	carnivore	yes	no	no	no	no	no	no	no	2013-10-01
X407.African.Bush.Elephant	Mammalia	Proboscidea	Elephantidae	Loxodonta	Loxodonta_africana	feces	wild	South Africa	-24.9958	31.5919	terrestrial habitat	woodland	forest	forest	herbivore	no	no	yes	no	yes	no	yes	yes	2014-02-03
X408.African.Bush.Elephant	Mammalia	Proboscidea	Elephantidae	Loxodonta	Loxodonta_africana	feces	wild	South Africa	-24.9958	31.5919	terrestrial habitat	woodland	forest	forest	herbivore	no	no	yes	no	yes	no	yes	yes	2014-02-03
X410.Impala	Mammalia	Artiodactyla	Bovidae	Aepyceros	Aepyceros_melampus	feces	wild	South Africa	-24.9958	31.5919	terrestrial habitat	woodland	forest	forest	herbivore	no	no	no	yes	yes	yes	yes	no	2014-02-03
X411.Leopard	Mammalia	Carnivora	Felidae	Panthera	Panthera_pardus	feces	wild	South Africa	-24.4391	31.4381	terrestrial habitat	woodland	forest	forest	carnivore	yes	yes	no	no	no	no	no	no	2014-02-01
X412.Lion	Mammalia	Carnivora	Felidae	Panthera	Panthera_leo	feces	wild	South Africa	-24.9352	31.5387	terrestrial habitat	woodland	forest	forest	carnivore	yes	no	no	no	no	no	no	no	2014-03-13
X413.Lion	Mammalia	Carnivora	Felidae	Panthera	Panthera_leo	feces	wild	South Africa	-23.2313	30.4926	terrestrial habitat	woodland	forest	forest	carnivore	yes	no	no	no	no	no	no	no	2013-10-01
X414.Vervet.Monkey	Mammalia	Primates	Cercopithecidae	Chlorocebus	Chlorocebus_pygerythrus	feces	wild	South Africa	-24.9958	31.5919	terrestrial habitat	woodland	forest	forest	omnivore	yes	yes	yes	no	yes	no	no	no	2013-08-27
X415.White.Rhinoceros	Mammalia	Perissodactyla	Rhinocerotidae	Ceratotherium	Ceratotherium_simum	feces	wild	South Africa	-23.2313	30.4926	terrestrial habitat	woodland	forest	forest	herbivore	no	no	no	no	no	no	yes	no	2013-08-07
X416.White.Rhinoceros	Mammalia	Perissodactyla	Rhinocerotidae	Ceratotherium	Ceratotherium_simum	feces	wild	South Africa	-23.2313	30.4926	terrestrial habitat	woodland	forest	forest	herbivore	no	no	no	no	no	no	yes	no	2013-07-30
X417.Giraffe	Mammalia	Artiodactyla	Giraffidae	Giraffa	Giraffa_camelopardalis	feces	wild	East Africa	1.23037	38.584	terrestrial habitat	terrestrial habitat	terrestrial habitat	terrestrial habitat	herbivore	no	no	yes	yes	yes	yes	no	no	2014-03-08
X418.Giraffe	Mammalia	Artiodactyla	Giraffidae	Giraffa	Giraffa_camelopardalis	feces	wild	East Africa	1.23037	38.584	terrestrial habitat	terrestrial habitat	terrestrial habitat	terrestrial habitat	herbivore	no	no	yes	yes	yes	yes	no	no	2014-03-08
X419.African.Buffalo	Mammalia	Artiodactyla	Bovidae	Syncerus	Syncerus_caffer	feces	wild	East Africa	-2.41628	34.6509	terrestrial habitat	terrestrial habitat	terrestrial habitat	terrestrial habitat	herbivore	no	no	no	no	no	no	yes	no	2014-02-25
X420.Cattle	Mammalia	Artiodactyla	Bovidae	Bos	Bos_taurus	feces	wild	East Africa	-2.41628	34.6509	terrestrial habitat	terrestrial habitat	terrestrial habitat	terrestrial habitat	herbivore	no	no	no	no	no	yes	yes	no	2014-02-25
X422.Common.Hippopotamus	Mammalia	Artiodactyla	Hippopotamidae	Hippopotamus	Hippopotamus_amphibius	feces	wild	East Africa	-2.41628	34.6509	terrestrial habitat	terrestrial habitat	terrestrial habitat	terrestrial habitat	herbivore	no	no	no	no	yes	no	yes	no	2014-03-08
X423.Quagga	Mammalia	Perissodactyla	Equidae	Equus	Equus_quagga	feces	wild	East Africa	-2.41628	34.6509	terrestrial habitat	terrestrial habitat	terrestrial habitat	terrestrial habitat	herbivore	no	no	no	no	no	yes	yes	no	2014-02-25
X424.Quagga	Mammalia	Perissodactyla	Equidae	Equus	Equus_quagga	feces	wild	East Africa	-2.41628	34.6509	terrestrial habitat	terrestrial habitat	terrestrial habitat	terrestrial habitat	herbivore	no	no	no	no	no	yes	yes	no	2014-02-25
X428.African.Bush.Elephant	Mammalia	Proboscidea	Elephantidae	Loxodonta	Loxodonta_africana	feces	captive	Austria	48.2083	16.3731	terrestrial habitat	terrestrial habitat	terrestrial habitat	terrestrial habitat	herbivore	no	no	yes	no	yes	no	yes	yes	2013-06-07
X429.Giraffe	Mammalia	Artiodactyla	Giraffidae	Giraffa	Giraffa_camelopardalis	feces	captive	Austria	48.2083	16.3731	terrestrial habitat	terrestrial habitat	terrestrial habitat	terrestrial habitat	herbivore	no	no	no	no	yes	no	yes	no	2013-11-01
X430.Giraffe	Mammalia	Artiodactyla	Giraffidae	Giraffa	Giraffa_camelopardalis	feces	captive	Austria	48.2083	16.3731	terrestrial habitat	terrestrial habitat	terrestrial habitat	terrestrial habitat	herbivore	no	no	no	no	yes	no	yes	no	2013-11-01
X431.Quagga	Mammalia	Perissodactyla	Equidae	Equus	Equus_quagga	feces	captive	Austria	47.224	15.812	terrestrial habitat	terrestrial habitat	terrestrial habitat	terrestrial habitat	herbivore	no	no	no	no	no	yes	yes	no	2013-12-15
X432.Vervet.Monkey	Mammalia	Primates	Cercopithecidae	Chlorocebus	Chlorocebus_pygerythrus	feces	captive	Austria	47.224	15.812	terrestrial habitat	terrestrial habitat	terrestrial habitat	terrestrial habitat	omnivore	yes	yes	yes	no	yes	no	no	no	2013-12-15
X433.Raccoon	Mammalia	Carnivora	Procyonidae	Procyon	Procyon_lotor	feces	wild	Austria	9.96304	-84.0482	terrestrial habitat	terrestrial habitat	terrestrial habitat	terrestrial habitat	omnivore	yes	yes	yes	no	yes	yes	no	yes	2013-12-15
X435.Bactrian.Camel	Mammalia	Artiodactyla	Camelidae	Camelus	Camelus_bactrianus	feces	captive	Austria	47.224	15.812	terrestrial habitat	terrestrial habitat	terrestrial habitat	terrestrial habitat	herbivore	no	no	no	no	yes	no	yes	no	2013-12-15
X47.Dunlin	Aves	Charadriiformes	Scolopacidae	Calidris	Calidris_alpina	feces	wild	Austria	47.7631	16.8003	terrestrial habitat	grassland	steppe	steppe	carnivore	no	yes	no	no	no	no	no	no	2011-09-18
X77.Onager	Mammalia	Perissodactyla	Equidae	Equus	Equus_hemionus	feces	wild	Iran	29.6081	52.5247	terrestrial habitat	grassland	steppe	steppe	herbivore	no	no	no	no	yes	no	yes	no	2011-07-29
X81.Wolf	Mammalia	Carnivora	Canidae	Canis	Canis_lupus	feces	wild	Mongolia	43.7076	98.3496	terrestrial habitat	grassland	steppe	steppe	carnivore	yes	yes	no	no	no	no	no	no	2011-09-18
X85.Domestic.Dog	Mammalia	Carnivora	Canidae	Canis	Canis_lupus	feces	captive	Austria	48.7833	15.0667	terrestrial habitat	terrestrial habitat	terrestrial habitat	terrestrial habitat	carnivore	yes	yes	no	no	no	no	no	no	2011-09-17
X87.Garden.Dormouse	Mammalia	Rodentia	Gliridae	Eliomys	Eliomys_quercinus	feces	wild	Austria	47.7631	16.8003	terrestrial habitat	grassland	steppe	steppe	omnivore	no	yes	yes	no	yes	yes	no	no	2011-09-13
X88.European.Rabbit	Mammalia	Lagomorpha	Leporidae	Oryctolagus	Oryctolagus_cuniculus	feces	captive	Austria	48.2083	16.3731	anthropogenic habitat	anthropogenic habitat	anthropogenic habitat	anthropogenic habitat	herbivore	no	no	no	no	yes	no	yes	yes	2011-09-13
X89.Fat.Dormouse	Mammalia	Rodentia	Gliridae	Glis	Glis_glis	feces	wild	Austria	48.2083	16.3731	terrestrial habitat	woodland	forest	forest	omnivore	yes	yes	yes	no	no	yes	no	no	2011-08-04
X95.Meadow.Viper	Reptilia	Squamata	Viperidae	Vipera	Vipera_ursinii	feces	wild	Hungary	47.5	19.05	terrestrial habitat	terrestrial habitat	terrestrial habitat	terrestrial habitat	carnivore	yes	yes	no	no	no	no	no	no	2011-08-23
X96.European.Hare	Mammalia	Lagomorpha	Leporidae	Lepus	Lepus_europaeus	feces	wild	Austria	47.8978	16.9089	terrestrial habitat_cultivated habitat	cultivated habitat	cultivated habitat	cultivated habitat	herbivore	no	no	no	no	yes	yes	yes	yes	2011-11-22
X98.Eurasian.Red.Squirrel	Mammalia	Rodentia	Sciuridae	Sciurus	Sciurus_vulgaris	gut	wild	Austria	48.2083	16.3731	terrestrial habitat	woodland	forest	forest	omnivore	yes	yes	yes	no	yes	yes	no	no	2011-11-03
F157a.European.Toad	Amphibia	Anura	Bufonidae	Bufo	Bufo_bufo	feces	wild	Austria	48.3333	15.75	terrestrial habitat	terrestrial habitat	terrestrial habitat	terrestrial habitat	carnivore	no	yes	no	no	no	no	no	no	2011-03-26
F157b.European.Toad	Amphibia	Anura	Bufonidae	Bufo	Bufo_bufo	feces	wild	Austria	48.3333	15.75	terrestrial habitat	terrestrial habitat	terrestrial habitat	terrestrial habitat	carnivore	no	yes	no	no	no	no	no	no	2011-03-26
F300.Asp	Actinopterygii	Cypriniformes	Cyprinidae	Aspius	Aspius_aspius	feces	wild	Austria	48.1416	16.604	aquatic habitat	freshwater habitat	freshwater habitat	freshwater habitat	carnivore	no	yes	no	no	no	no	no	no	2012-10-04
X10.House.Mouse	Mammalia	Rodentia	Muridae	Mus	Mus_musculus	gut	captive	Austria	48.2083	16.3731	anthropogenic habitat	anthropogenic habitat	anthropogenic habitat	anthropogenic habitat	omnivore	no	yes	yes	no	no	yes	no	yes	2011-08-01
X11.Onager	Mammalia	Perissodactyla	Equidae	Equus	Equus_hemionus	feces	wild	Iran	29.6081	52.5247	terrestrial habitat	grassland	steppe	steppe	herbivore	no	no	no	no	yes	no	yes	no	2011-07-29
X117.Long.eared.Owl	Aves	Strigiformes	Strigidae	Asio	Asio_otus	feces	wild	Hungary	47.5	19.05	terrestrial habitat	terrestrial habitat	terrestrial habitat	terrestrial habitat	carnivore	yes	yes	no	no	no	no	no	no	2012-01-18
X12.Lesser.White.toothed.Shrew	Mammalia	Soricomorpha	Soricidae	Crocidura	Crocidura_suaveolens	feces	wild	Germany	47.6314	13.0042	terrestrial habitat	cultivated habitat	cultivated habitat	cultivated habitat	carnivore	no	yes	no	no	no	no	no	no	2011-08-09
X125.Common.Carp	Actinopterygii	Cypriniformes	Cyprinidae	Cyprinus	Cyprinus_carpio	feces	wild	Austria	48.7564	16.5011	aquatic habitat	freshwater habitat	freshwater habitat	freshwater habitat	omnivore	no	yes	no	no	no	no	yes	no	2011-10-16
X13.Wolf	Mammalia	Carnivora	Canidae	Canis	Canis_lupus	feces	wild	Austria	46.8667	14.1167	terrestrial habitat	woodland	forest	forest	carnivore	yes	no	yes	no	no	no	no	no	2009-02-02
X131.Rock.Ptarmigan	Aves	Galliformes	Phasianidae	Lagopus	Lagopus_muta	feces	wild	Austria	47.05	13.4	terrestrial habitat	terrestrial habitat	terrestrial habitat	terrestrial habitat	omnivore	no	yes	yes	yes	no	yes	yes	no	2011-08-16
X141.Red.cheeked.Gibbon	Mammalia	Primates	Hylobatidae	Nomascus	Nomascus_gabriellae	feces	wild	Viet Nam	11.4233	107.429	terrestrial habitat	woodland	forest	forest	omnivore	no	yes	yes	yes	yes	no	no	no	2012-03-14
X16.Fat.Dormouse	Mammalia	Rodentia	Gliridae	Glis	Glis_glis	feces	captive	Austria	48.2083	16.3731	anthropogenic habitat	anthropogenic habitat	anthropogenic habitat	anthropogenic habitat	omnivore	yes	yes	yes	no	no	yes	no	no	2011-08-23
X174.Great.Tit	Aves	Passeriformes	Paridae	Parus	Parus_major	feces	wild	Hungary	47.5	19.05	terrestrial habitat	terrestrial habitat	terrestrial habitat	terrestrial habitat	omnivore	no	yes	yes	no	no	yes	no	no	2012-05-01
X18.West.European.Hedgehog	Mammalia	Insectivora	Erinaceidae	Erinaceus	Erinaceus_europaeus	feces	wild	Austria	48.6639	16.2475	terrestrial habitat	terrestrial habitat	terrestrial habitat	terrestrial habitat	carnivore	yes	yes	no	no	no	no	no	no	2011-08-25
X19.European.Ground.Squirrel	Mammalia	Rodentia	Sciuridae	Spermophilus	Spermophilus_citellus	feces	wild	Austria	48.6639	16.2475	terrestrial habitat	grassland	grassland	grassland	omnivore	no	yes	no	no	no	yes	no	yes	2011-08-25
X199.Human	Mammalia	Primates	Hominidae	Homo	Homo_sapiens	feces	human	Austria	48.2083	16.3731	anthropogenic habitat	anthropogenic habitat	anthropogenic habitat	anthropogenic habitat	omnivore	yes	no	yes	no	yes	yes	no	yes	2012-09-20
X2.Raccoon.Dog	Mammalia	Carnivora	Canidae	Nyctereutes	Nyctereutes_procyonoides	feces	wild	Austria	47.5	16.4167	terrestrial habitat	woodland	forest	forest	omnivore	yes	yes	yes	no	no	no	no	yes	2011-05-12
X201.Human	Mammalia	Primates	Hominidae	Homo	Homo_sapiens	feces	human	Austria	48.2083	16.3731	anthropogenic habitat	anthropogenic habitat	anthropogenic habitat	anthropogenic habitat	omnivore	yes	no	yes	no	yes	yes	no	yes	2012-10-01
X203.Red.Deer	Mammalia	Artiodactyla	Cervidae	Cervus	Cervus_elaphus	feces	wild	Austria	47.0178	12.7808	terrestrial habitat	terrestrial habitat	terrestrial habitat	terrestrial habitat	herbivore	no	no	yes	no	yes	yes	yes	yes	2011-11-09
X21.Yellow.necked.Field.Mouse	Mammalia	Rodentia	Muridae	Apodemus	Apodemus_flavicollis	gut	wild	Austria	48.2083	16.3731	terrestrial habitat	grassland	meadow	flood meadow	omnivore	no	yes	yes	no	yes	yes	no	no	2011-09-13
X221.Alpine.Ibex	Mammalia	Artiodactyla	Bovidae	Capra	Capra_ibex	feces	captive	Austria	47.7594	13.0607	terrestrial habitat	terrestrial habitat	terrestrial habitat	terrestrial habitat	herbivore	no	no	no	no	yes	no	yes	yes	2011-11-08
X224.Domestic.Cat	Mammalia	Carnivora	Felidae	Felis	Felis_catus	feces	captive	Austria	48.2363	15.3331	terrestrial habitat	terrestrial habitat	terrestrial habitat	terrestrial habitat	carnivore	yes	yes	no	no	no	no	no	no	2012-09-24
X226.Domestic.Cat	Mammalia	Carnivora	Felidae	Felis	Felis_catus	feces	captive	Austria	48.2363	15.3331	terrestrial habitat	terrestrial habitat	terrestrial habitat	terrestrial habitat	carnivore	yes	yes	no	no	no	no	no	no	2012-09-24
X228.Domestic.Cat	Mammalia	Carnivora	Felidae	Felis	Felis_catus	feces	captive	Austria	48.1872	15.3708	terrestrial habitat	terrestrial habitat	terrestrial habitat	terrestrial habitat	carnivore	yes	yes	no	no	no	no	no	no	2012-09-25
X230.Carrion.Crow	Aves	Passeriformes	Corvidae	Corvus	Corvus_corone	gut	wild	Austria	48.3333	15.75	terrestrial habitat	terrestrial habitat	terrestrial habitat	terrestrial habitat	omnivore	yes	yes	yes	no	no	yes	no	yes	2012-06-11
X235.Pygmy.Slow.Loris	Mammalia	Primates	Lorisidae	Nycticebus	Nycticebus_pygmaeus	feces	wild	Viet Nam	20.3167	105.608	terrestrial habitat	woodland	forest	forest	omnivore	yes	yes	yes	yes	no	no	no	no	2012-06-23
X236.Pygmy.Slow.Loris	Mammalia	Primates	Lorisidae	Nycticebus	Nycticebus_pygmaeus	feces	wild	Viet Nam	20.3167	105.608	terrestrial habitat	woodland	forest	forest	omnivore	yes	yes	yes	yes	no	no	no	no	2012-06-23
X237.Red.shanked.Douc.Langur	Mammalia	Primates	Cercopithecidae	Pygathrix	Pygathrix_nemaeus	feces	wild	Viet Nam	20.3167	105.608	terrestrial habitat	woodland	forest	forest	herbivore	no	no	yes	yes	yes	yes	no	no	2012-06-23
X238.Hanuman.Langur	Mammalia	Primates	Cercopithecidae	Trachypithecus	Trachypithecus_hatinhensis	feces	wild	Viet Nam	20.3167	105.608	terrestrial habitat	woodland	forest	forest	herbivore	no	no	no	no	yes	no	no	no	2012-06-23
X239.Delacours.Langur	Mammalia	Primates	Cercopithecidae	Trachypithecus	Trachypithecus_delacouri	feces	wild	Viet Nam	20.3167	105.608	terrestrial habitat	woodland	forest	forest	herbivore	no	no	yes	yes	yes	yes	no	no	2012-06-23
X240.Southern.White.cheeked.Gibbon	Mammalia	Primates	Hylobatidae	Nomascus	Nomascus_siki	feces	wild	Viet Nam	20.3167	105.608	terrestrial habitat	woodland	forest	forest	herbivore	no	no	yes	no	no	no	no	no	2012-06-23
X242.Dalmatian.Tortoise	Reptilia	Squamata	Testudinidae	Testudo	Testudo_hermanni	feces	wild	Croatia	45.25	15.4667	terrestrial habitat	terrestrial habitat	terrestrial habitat	terrestrial habitat	omnivore	no	yes	yes	yes	yes	no	yes	no	2012-06-26
X243.Noctule	Mammalia	Chiroptera	Vespertilionidae	Nyctalus	Nyctalus_noctula	feces	wild	Austria	48.2083	16.3731	terrestrial habitat	terrestrial habitat	terrestrial habitat	terrestrial habitat	carnivore	no	yes	no	no	no	no	no	no	2012-07-19
X266.Western.Marsh.Harrier	Aves	Falconiformes	Accipitridae	Circus	Circus_aeruginosus	gut	wild	Austria	48.3333	15.75	terrestrial habitat	terrestrial habitat	terrestrial habitat	terrestrial habitat	carnivore	yes	yes	no	no	no	no	no	no	2012-04-10
X275.Barnacle.Goose	Aves	Anseriformes	Anatidae	Branta	Branta_leucopsis	feces	wild	Germany	54.5167	8.63694	terrestrial habitat	terrestrial habitat	terrestrial habitat	terrestrial habitat	herbivore	no	no	no	no	yes	yes	yes	no	2012-04-10
X276.Barnacle.Goose	Aves	Anseriformes	Anatidae	Branta	Branta_leucopsis	feces	wild	Germany	54.5167	8.63694	terrestrial habitat	terrestrial habitat	terrestrial habitat	terrestrial habitat	herbivore	no	no	no	no	yes	yes	yes	no	2012-04-10
X280.Western.Grey.Kangaroo	Mammalia	Diprotodontia	Macropodidae	Macropus	Macropus_fuliginosus	feces	wild	Australia	-35.8333	137.25	terrestrial habitat	terrestrial habitat	terrestrial habitat	terrestrial habitat	herbivore	no	no	no	no	yes	yes	no	no	2012-09-15
X285.Short.beaked.Echidna	Mammalia	Monotremata	Tachyglossidae	Tachyglossus	Tachyglossus_aculeatus	feces	wild	Australia	-35.8333	137.25	terrestrial habitat	terrestrial habitat	terrestrial habitat	terrestrial habitat	carnivore	no	yes	no	no	no	no	no	no	2012-10-15
X286.Short.beaked.Echidna	Mammalia	Monotremata	Tachyglossidae	Tachyglossus	Tachyglossus_aculeatus	feces	wild	Australia	-35.8333	137.25	terrestrial habitat	terrestrial habitat	terrestrial habitat	terrestrial habitat	carnivore	no	yes	no	no	no	no	no	no	2012-10-15
X287.Common.Brushtail	Mammalia	Diprotodontia	Phalangeridae	Trichosurus	Trichosurus_vulpecula	feces	wild	Australia	-34.929	138.601	terrestrial habitat	terrestrial habitat	terrestrial habitat	terrestrial habitat	omnivore	no	yes	yes	yes	yes	no	no	yes	2012-12-15
X288.Common.Brushtail	Mammalia	Diprotodontia	Phalangeridae	Trichosurus	Trichosurus_vulpecula	feces	wild	Australia	-34.929	138.601	terrestrial habitat	terrestrial habitat	terrestrial habitat	terrestrial habitat	omnivore	no	yes	yes	yes	yes	no	no	yes	2012-12-15
X289.Eastern.Grey.Kangaroo	Mammalia	Diprotodontia	Macropodidae	Macropus	Macropus_giganteus	feces	wild	Australia	-30.0002	136.209	terrestrial habitat	terrestrial habitat	terrestrial habitat	terrestrial habitat	herbivore	no	no	no	no	yes	no	yes	no	2012-12-15
X290.Eastern.Grey.Kangaroo	Mammalia	Diprotodontia	Macropodidae	Macropus	Macropus_giganteus	feces	wild	Australia	-30.0002	136.209	terrestrial habitat	terrestrial habitat	terrestrial habitat	terrestrial habitat	herbivore	no	no	no	no	yes	no	yes	no	2012-12-15
X294.Emu	Aves	Struthioniformes	Dromaiidae	Dromaius	Dromaius_novaehollandiae	feces	wild	Australia	-33.763	140.125	terrestrial habitat	terrestrial habitat	terrestrial habitat	terrestrial habitat	omnivore	no	yes	yes	no	no	yes	yes	no	2012-12-15
X3.Alpine.Chamois	Mammalia	Artiodactyla	Bovidae	Rupicapra	Rupicapra_rupicapra	feces	wild	Austria	47.7779	13.2338	terrestrial habitat	terrestrial habitat	terrestrial habitat	terrestrial habitat	herbivore	no	no	no	no	yes	no	yes	yes	2011-05-18
X302.European.Hare	Mammalia	Lagomorpha	Leporidae	Lepus	Lepus_europaeus	feces	wild	Austria	48.7564	16.5011	terrestrial habitat_cultivated habitat	cultivated habitat	cultivated habitat	cultivated habitat	herbivore	no	no	no	no	yes	yes	yes	yes	2011-08-10
X304.European.Hare	Mammalia	Lagomorpha	Leporidae	Lepus	Lepus_europaeus	feces	wild	Austria	48.7564	16.5011	terrestrial habitat_cultivated habitat	cultivated habitat	cultivated habitat	cultivated habitat	herbivore	no	no	no	no	yes	yes	yes	yes	2011-08-10
X306.European.Hare	Mammalia	Lagomorpha	Leporidae	Lepus	Lepus_europaeus	feces	wild	Austria	48.7564	16.5011	terrestrial habitat_cultivated habitat	cultivated habitat	cultivated habitat	cultivated habitat	herbivore	no	no	no	no	yes	yes	yes	yes	2011-08-10
X307.European.Hare	Mammalia	Lagomorpha	Leporidae	Lepus	Lepus_europaeus	feces	wild	Austria	48.7564	16.5011	terrestrial habitat_cultivated habitat	cultivated habitat	cultivated habitat	cultivated habitat	herbivore	no	no	no	no	yes	yes	yes	yes	2011-08-10
X31.Chicken	Aves	Galliformes	Phasianidae	Gallus	Gallus_gallus	feces	wild	Austria	48.7833	15.0667	terrestrial habitat	terrestrial habitat	terrestrial habitat	terrestrial habitat	omnivore	no	yes	yes	no	no	yes	yes	no	2011-09-17
X310.Domestic.Cat	Mammalia	Carnivora	Felidae	Felis	Felis_catus	feces	captive	Austria	48.2083	16.3731	anthropogenic habitat	anthropogenic habitat	anthropogenic habitat	anthropogenic habitat	carnivore	yes	yes	no	no	no	no	no	no	2012-12-18
X315.Red.Deer	Mammalia	Artiodactyla	Cervidae	Cervus	Cervus_elaphus	feces	captive	Austria	48.2083	16.3731	terrestrial habitat	woodland	forest	forest	herbivore	no	no	yes	no	yes	yes	yes	yes	2011-07-01
X326.Silver.Bream	Actinopterygii	Cypriniformes	Cyprinidae	Blicca	Blicca_bjoerkna	feces	wild	Austria	48.7218	16.1938	aquatic habitat	freshwater habitat	freshwater habitat	freshwater habitat	omnivore	no	yes	no	no	no	no	yes	no	2012-10-11
X328.Prussian.Carp	Actinopterygii	Cypriniformes	Cyprinidae	Carassius	Carassius_gibelio	feces	wild	Austria	48.7218	16.1938	aquatic habitat	freshwater habitat	freshwater habitat	freshwater habitat	omnivore	no	yes	no	no	no	no	yes	no	2012-10-11
X33.Wild.Turkey	Aves	Galliformes	Phasianidae	Meleagris	Meleagris_gallopavo	feces	wild	Austria	48.7833	15.0667	terrestrial habitat	terrestrial habitat	terrestrial habitat	terrestrial habitat	omnivore	no	yes	yes	no	no	yes	yes	yes	2011-09-18
X330.Ide	Actinopterygii	Cypriniformes	Cyprinidae	Leuciscus	Leuciscus_idus	feces	wild	Austria	48.7218	16.1938	aquatic habitat	freshwater habitat	freshwater habitat	freshwater habitat	carnivore	yes	yes	no	no	no	no	no	no	2012-10-11
X332.Harbor.Porpoise	Mammalia	Cetacea	Phocoenidae	Phocoena	Phocoena_phocoena	feces	wild	England	51.3619	1.45363	aquatic habitat	saline water habitat	marine habitat	marine habitat	carnivore	yes	yes	no	no	no	no	no	no	2013-01-19
X336.Sei.Whale	Mammalia	Cetacea	Balaenopteridae	Balaenoptera	Balaenoptera_borealis	feces	wild	England	55.2899	-1.56418	aquatic habitat	saline water habitat	marine habitat	marine habitat	carnivore	yes	yes	no	no	no	no	no	no	2012-09-26
X339.White.beaked.Dolphin	Mammalia	Cetacea	Delphinidae	Lagenorhynchus	Lagenorhynchus_albirostris	feces	wild	England	52.3759	1.71224	aquatic habitat	saline water habitat	marine habitat	marine habitat	carnivore	yes	yes	no	no	no	no	no	no	2012-07-10
X34.Mallard.Duck	Aves	Anseriformes	Anatidae	Anas	Anas_platyrhynchos	feces	wild	Austria	48.7833	15.0667	terrestrial habitat	terrestrial habitat	terrestrial habitat	terrestrial habitat	omnivore	no	yes	no	no	yes	yes	yes	no	2011-09-18
X341.Western.Lowland.Gorilla	Mammalia	Primates	Hominidae	Gorilla	Gorilla_gorilla	feces	wild	Republic of the Congo	0.219726	14.8535	terrestrial habitat	terrestrial habitat	terrestrial habitat	terrestrial habitat	herbivore	no	no	yes	no	yes	no	yes	yes	2013-04-03
X344.Indian.Rhinoceros	Mammalia	Perissodactyla	Rhinocerotidae	Rhinoceros	Rhinoceros_unicornis	feces	wild	Nepal	27.5291	84.3542	terrestrial habitat	terrestrial habitat	terrestrial habitat	terrestrial habitat	herbivore	no	no	yes	no	yes	no	yes	no	2012-11-15
X346.Ground.Pangolin	Mammalia	Pholidota	Manidae	Manis	Manis_temminckii	feces	wild	South Africa	-25.0856	26.2134	terrestrial habitat	terrestrial habitat	terrestrial habitat	terrestrial habitat	carnivore	no	yes	no	no	no	no	no	no	2013-02-20
X348.European.Rabbit	Mammalia	Lagomorpha	Leporidae	Oryctolagus	Oryctolagus_cuniculus	gut	wild	Austria	48.4526	15.6871	terrestrial habitat	terrestrial habitat	terrestrial habitat	terrestrial habitat	herbivore	no	no	no	no	yes	no	yes	yes	2012-12-04
X350.Smooth.Newt	Amphibia	Caudata	Salamandridae	Lissotriton	Lissotriton_vulgaris	feces	wild	Austria	48.3333	15.75	terrestrial habitat	terrestrial habitat	terrestrial habitat	terrestrial habitat	carnivore	no	yes	no	no	no	no	no	no	2013-05-03
X351.Grass.Snake	Reptilia	Squamata	Colubridae	Natrix	Natrix_natrix	feces	wild	Austria	48.2083	16.3731	terrestrial habitat	woodland	forest	forest	carnivore	yes	yes	no	no	no	no	no	no	2013-05-13
X352.Kinkajou	Mammalia	Carnivora	Procyonidae	Potos	Potos_flavus	feces	wild	Costa Rica	12.8225	-84.1003	terrestrial habitat	woodland	forest	forest	omnivore	no	no	yes	yes	yes	no	no	no	2012-11-07
X353.Raccoon	Mammalia	Carnivora	Procyonidae	Procyon	Procyon_lotor	feces	wild	Costa Rica	9.96304	-84.0482	terrestrial habitat	terrestrial habitat	terrestrial habitat	terrestrial habitat	omnivore	yes	yes	yes	no	yes	yes	no	yes	2013-01-29
X354.Hoffmanns.Two.toed.Sloth	Mammalia	Pilosa	Megalonychidae	Choloepus	Choloepus_hoffmanni	feces	wild	NA	12.8225	-84.1003	terrestrial habitat	woodland	forest	forest	herbivore	no	no	yes	no	yes	no	no	yes	2013-04-24
X355.Hoffmanns.Two.toed.Sloth	Mammalia	Pilosa	Megalonychidae	Choloepus	Choloepus_hoffmanni	feces	wild	NA	12.8225	-84.1003	terrestrial habitat	woodland	forest	forest	herbivore	no	no	yes	no	yes	no	no	yes	2013-04-24
X356.Northern.Tamandua	Mammalia	Pilosa	Myrmecophagidae	Tamandua	Tamandua_mexicana	feces	wild	NA	6.48998	-75.1904	terrestrial habitat	woodland	forest	forest	carnivore	no	yes	yes	no	no	no	no	no	2013-03-03
X357.Northern.Tamandua	Mammalia	Pilosa	Myrmecophagidae	Tamandua	Tamandua_mexicana	feces	wild	NA	6.48998	-75.1904	terrestrial habitat	woodland	forest	forest	carnivore	no	yes	yes	no	no	no	no	no	2012-12-27
X359.Brown.throated.Sloth	Mammalia	Pilosa	Bradypodidae	Bradypus	Bradypus_variegatus	feces	wild	NA	12.8225	-84.1003	terrestrial habitat	woodland	forest	forest	herbivore	no	no	yes	no	yes	no	no	yes	2013-03-05
X368.European.Ground.Squirrel	Mammalia	Rodentia	Sciuridae	Spermophilus	Spermophilus_citellus	feces	captive	Austria	48.2083	16.3731	terrestrial habitat	terrestrial habitat	terrestrial habitat	terrestrial habitat	omnivore	no	yes	no	no	no	yes	no	yes	2013-06-17
X369.Koala	Mammalia	Diprotodontia	Phascolarctidae	Phascolarctos	Phascolarctos_cinereus	feces	captive	Austria	48.2083	16.3731	terrestrial habitat	terrestrial habitat	terrestrial habitat	terrestrial habitat	herbivore	no	no	yes	no	yes	no	no	no	2013-06-17
X370.African.Bush.Elephant	Mammalia	Proboscidea	Elephantidae	Loxodonta	Loxodonta_africana	feces	captive	Austria	48.2083	16.3731	terrestrial habitat	terrestrial habitat	terrestrial habitat	terrestrial habitat	herbivore	no	no	yes	no	yes	no	yes	yes	2013-06-05
X372.Emu	Aves	Struthioniformes	Dromaiidae	Dromaius	Dromaius_novaehollandiae	feces	captive	Austria	48.2083	16.3731	terrestrial habitat	terrestrial habitat	terrestrial habitat	terrestrial habitat	omnivore	no	yes	yes	no	no	yes	yes	no	2013-06-17
X376.Kulan	Mammalia	Perissodactyla	Equidae	Equus	Equus_hemionus	feces	wild	Mongolia	45.4	92.9	terrestrial habitat	grassland	steppe	steppe	herbivore	no	no	no	no	yes	no	yes	no	2013-06-14
X380.Wild.Boar	Mammalia	Artiodactyla	Suidae	Sus	Sus_scrofa	feces	captive	Austria	47.5	16.4167	terrestrial habitat	woodland	forest	forest	omnivore	yes	yes	yes	no	yes	yes	yes	yes	2013-11-16
X381.Wild.Boar	Mammalia	Artiodactyla	Suidae	Sus	Sus_scrofa	feces	captive	Austria	47.5	16.4167	terrestrial habitat	woodland	forest	forest	omnivore	yes	yes	yes	no	yes	yes	yes	yes	2013-11-16
X382.Arctic.Wolf	Mammalia	Carnivora	Canidae	Canis	Canis_lupus	feces	captive	Austria	47.224	15.812	terrestrial habitat	terrestrial habitat	terrestrial habitat	terrestrial habitat	carnivore	yes	no	no	no	no	no	no	no	2013-12-16
X383.Arctic.Wolf	Mammalia	Carnivora	Canidae	Canis	Canis_lupus	feces	captive	Austria	48.2083	16.3731	terrestrial habitat	terrestrial habitat	terrestrial habitat	terrestrial habitat	carnivore	yes	no	no	no	no	no	no	no	2013-11-16
X384.Eurasian.Lynx	Mammalia	Carnivora	Felidae	Lynx	Lynx_lynx	feces	captive	Austria	47.224	15.812	terrestrial habitat	terrestrial habitat	terrestrial habitat	terrestrial habitat	carnivore	yes	no	no	no	no	no	no	no	2013-12-16
X4.Red.Fox	Mammalia	Carnivora	Canidae	Vulpes	Vulpes_vulpes	feces	wild	Germany	49.5394	6.89	terrestrial habitat	terrestrial habitat	terrestrial habitat	terrestrial habitat	omnivore	yes	yes	yes	no	no	no	no	no	2011-05-20
X41.Pika	Mammalia	Lagomorpha	Leporidae	Lepus	Lepus_tolai	feces	wild	Mongolia	43.7076	98.3496	terrestrial habitat	grassland	steppe	steppe	herbivore	no	no	no	no	no	no	yes	yes	2011-09-18
X42.Goitered.Gazelle	Mammalia	Artiodactyla	Bovidae	Gazella	Gazella_subgutturosa	feces	wild	Mongolia	43.7076	98.3496	terrestrial habitat	grassland	steppe	steppe	herbivore	no	no	no	no	yes	no	yes	no	2011-09-18
X426.Ural.Owl	Aves	Strigiformes	Strigidae	Strix	Strix_uralensis	feces	captive	Austria	48.2083	16.3731	anthropogenic habitat	anthropogenic habitat	anthropogenic habitat	anthropogenic habitat	carnivore	yes	yes	no	no	no	no	no	no	2013-11-01
X427.Great.Spotted.Woodpecker	Aves	Piciformes	Picidae	Dendrocopos	Dendrocopos_major	feces	captive	Austria	48.2083	16.3731	anthropogenic habitat	anthropogenic habitat	anthropogenic habitat	anthropogenic habitat	omnivore	yes	yes	no	no	no	yes	no	no	2013-11-01
X44.Meadow.Viper	Reptilia	Squamata	Viperidae	Vipera	Vipera_ursinii	feces	wild	Hungary	47.5	19.05	terrestrial habitat	terrestrial habitat	terrestrial habitat	terrestrial habitat	carnivore	yes	yes	no	no	no	no	no	no	2011-08-23
X46.European.Nightjar	Aves	Caprimulgiformes	Caprimulgidae	Caprimulgus	Caprimulgus_europaeus	feces	wild	Austria	47.7631	16.8003	terrestrial habitat	grassland	steppe	steppe	carnivore	no	yes	no	no	no	no	no	no	2011-09-17
X5.European.Hare	Mammalia	Lagomorpha	Leporidae	Lepus	Lepus_europaeus	feces	wild	Austria	48.85	15.2833	terrestrial habitat_cultivated habitat	cultivated habitat	cultivated habitat	cultivated habitat	herbivore	no	no	no	no	yes	yes	yes	yes	2011-06-09
X6.Common.Hamster	Mammalia	Rodentia	Cricetidae	Cricetus	Cricetus_cricetus	gut	wild	Austria	48.2083	16.3731	terrestrial habitat_cultivated habitat	cultivated habitat	cultivated habitat	cultivated habitat	omnivore	no	yes	yes	no	no	yes	no	yes	2011-07-07
X67.European.Roe	Mammalia	Artiodactyla	Cervidae	Capreolus	Capreolus_capreolus	feces	wild	Austria	48.2083	16.3731	terrestrial habitat	woodland	forest	forest	herbivore	no	no	yes	no	yes	yes	yes	no	2011-10-31
X7.European.Otter	Mammalia	Carnivora	Mustelidae	Lutra	Lutra_lutra	feces	wild	Austria	47.062	15.415	terrestrial habitat	terrestrial habitat	terrestrial habitat	terrestrial habitat	carnivore	yes	yes	no	no	no	no	no	no	2011-07-25
F141.Wood.Sandpiper	Aves	Charadriiformes	Scolopacidae	Tringa	Tringa_glareola	feces	wild	Austria	47.7631	16.8003	terrestrial habitat	grassland	steppe	steppe	carnivore	no	yes	no	no	no	no	no	no	2011-05-02
F241.Great.Cormorant	Aves	Pelecaniformes	Phalacrocoracidae	Phalacrocorax	Phalacrocorax_carbo	feces	wild	Austria	48.1416	16.604	terrestrial habitat	terrestrial habitat	terrestrial habitat	terrestrial habitat	carnivore	yes	yes	no	no	no	no	no	no	2012-03-20
F302.Northern.Pike	Actinopterygii	Esociformes	Esocidae	Esox	Esox_lucius	feces	wild	Austria	48.1728	16.5371	aquatic habitat	freshwater habitat	freshwater habitat	freshwater habitat	carnivore	yes	no	no	no	no	no	no	no	2012-10-04
F35.Red.Deer	Mammalia	Artiodactyla	Cervidae	Cervus	Cervus_elaphus	feces	wild	Austria	48.2083	16.3731	terrestrial habitat	grassland	meadow	flood meadow	herbivore	no	no	yes	no	yes	yes	yes	yes	2010-09-29
F36.Red.Deer	Mammalia	Artiodactyla	Cervidae	Cervus	Cervus_elaphus	feces	wild	Austria	48.2083	16.3731	terrestrial habitat	grassland	meadow	flood meadow	herbivore	no	no	yes	no	yes	yes	yes	yes	2010-09-29
F42.Fallow.Deer	Mammalia	Artiodactyla	Cervidae	Dama	Dama_dama	feces	wild	Austria	48.2083	16.3731	terrestrial habitat	grassland	meadow	flood meadow	herbivore	no	no	yes	no	yes	yes	yes	yes	2010-10-05
F44.Fallow.Deer	Mammalia	Artiodactyla	Cervidae	Dama	Dama_dama	feces	wild	Austria	48.2083	16.3731	terrestrial habitat	grassland	meadow	flood meadow	herbivore	no	no	yes	no	yes	yes	yes	yes	2010-10-04
F45.Red.Deer	Mammalia	Artiodactyla	Cervidae	Cervus	Cervus_elaphus	feces	wild	Austria	48.2083	16.3731	terrestrial habitat	grassland	meadow	flood meadow	herbivore	no	no	yes	no	yes	yes	yes	yes	2010-10-05
F47.Red.Deer	Mammalia	Artiodactyla	Cervidae	Cervus	Cervus_elaphus	feces	wild	Austria	48.2083	16.3731	terrestrial habitat	grassland	meadow	flood meadow	herbivore	no	no	yes	no	yes	yes	yes	yes	2010-10-04
F48.Red.Deer	Mammalia	Artiodactyla	Cervidae	Cervus	Cervus_elaphus	feces	wild	Austria	48.2083	16.3731	terrestrial habitat	grassland	meadow	flood meadow	herbivore	no	no	yes	no	yes	yes	yes	yes	2010-10-04
F53.Mouflon	Mammalia	Artiodactyla	Bovidae	Ovis	Ovis_aries	feces	wild	Austria	48.2083	16.3731	terrestrial habitat	grassland	meadow	flood meadow	herbivore	no	no	no	no	yes	no	yes	no	2010-10-05
F66.Wild.Boar	Mammalia	Artiodactyla	Suidae	Sus	Sus_scrofa	feces	wild	Austria	48.2083	16.3731	terrestrial habitat	grassland	meadow	flood meadow	omnivore	yes	yes	yes	no	yes	yes	yes	yes	2010-10-11
F68.Red.Deer	Mammalia	Artiodactyla	Cervidae	Cervus	Cervus_elaphus	feces	wild	Austria	48.2083	16.3731	terrestrial habitat	grassland	meadow	flood meadow	herbivore	no	no	yes	no	yes	yes	yes	yes	2010-10-11
F69.Red.Deer	Mammalia	Artiodactyla	Cervidae	Cervus	Cervus_elaphus	feces	wild	Austria	48.2083	16.3731	terrestrial habitat	grassland	meadow	flood meadow	herbivore	no	no	yes	no	yes	yes	yes	yes	2010-10-12
F70.Red.Deer	Mammalia	Artiodactyla	Cervidae	Cervus	Cervus_elaphus	feces	wild	Austria	48.2083	16.3731	terrestrial habitat	grassland	meadow	flood meadow	herbivore	no	no	yes	no	yes	yes	yes	yes	2010-10-12
F80.Red.Deer	Mammalia	Artiodactyla	Cervidae	Cervus	Cervus_elaphus	feces	wild	Austria	48.2083	16.3731	terrestrial habitat	grassland	meadow	flood meadow	herbivore	no	no	yes	no	yes	yes	yes	yes	2010-10-14
F90.Domestic.Dog	Mammalia	Carnivora	Canidae	Canis	Canis_lupus	feces	captive	Austria	48.2083	16.3731	terrestrial habitat	terrestrial habitat	terrestrial habitat	terrestrial habitat	carnivore	yes	yes	no	no	no	no	no	no	2010-11-07
