## Supplementary material for "Host diet and evolutionary history explain different aspects of gut microbiome diversity among vertebrate clades"

### Sheet: Sheet1
OTU (X)	OTU (Y)	16S rRNA tree branch length (normalized)*	Pearson coef.**	Taxonomy (X)	Taxonomy (Y)
X27a62a4491a4e4f891e46e224abee89d	d65ba394da3236aa9838a1d9ffbeab17	1.63554e-08	-0.24987	Firmicutes;Clostridia;Clostridiales;Peptostreptococcaceae;unclassified	Firmicutes;Clostridia;Clostridiales;Peptostreptococcaceae;unclassified
X88628e563bb5eaef4c3e9ace5ac9cd43	df68157092284c4a493cf0442796508e	0.00466951	-0.0124388	Firmicutes;Clostridia;Clostridiales;Lachnospiraceae;unclassified	Firmicutes;Clostridia;Clostridiales;Lachnospiraceae;unclassified
X88628e563bb5eaef4c3e9ace5ac9cd43	c2e7fed4027add2ec903ecad468732d7	0.00700211	-0.00207394	Firmicutes;Clostridia;Clostridiales;Lachnospiraceae;unclassified	Firmicutes;Clostridia;Clostridiales;Lachnospiraceae;Pseudobutyrivibrio
X1c42140fb45458047a5e84d2475e5a29	X88e52484c8e252d738b3641a63d3f3fe	0.00951599	-0.0542011	Firmicutes;Clostridia;Clostridiales;Ruminococcaceae;uncultured	Firmicutes;Clostridia;Clostridiales;Ruminococcaceae;uncultured
c6168eb3f97aa61d0883b8ff557855b9	X2dda6e3a7e778e2c02f2d5455df533a9	0.0118782	-0.00181581	Firmicutes;Clostridia;Clostridiales;Ruminococcaceae;uncultured	Firmicutes;Clostridia;Clostridiales;Ruminococcaceae;uncultured
c5f2993d4c4baa9cf8674be5524128df	d700cd14e1da5171d8f9cd2d1f4120a9	0.0127251	-0.00438051	Firmicutes;Clostridia;Clostridiales;Ruminococcaceae;Intestinimonas	Firmicutes;Clostridia;Clostridiales;Ruminococcaceae;Intestinimonas
X476b9101cc58bc67db45715600c4c57a	X1c42140fb45458047a5e84d2475e5a29	0.0193182	-0.0241388	Firmicutes;Clostridia;Clostridiales;Ruminococcaceae;uncultured	Firmicutes;Clostridia;Clostridiales;Ruminococcaceae;uncultured
X9c7e9b7c15e272e303989401d2d61361	X1c42140fb45458047a5e84d2475e5a29	0.0193229	-0.0263931	Firmicutes;Clostridia;Clostridiales;Ruminococcaceae;uncultured	Firmicutes;Clostridia;Clostridiales;Ruminococcaceae;uncultured
X1b5fb6f4fd4f5e63f7bb4b6d9e1d40e8	X88e52484c8e252d738b3641a63d3f3fe	0.0193306	-0.135754	Firmicutes;Clostridia;Clostridiales;Ruminococcaceae;uncultured	Firmicutes;Clostridia;Clostridiales;Ruminococcaceae;uncultured
X64cf1ec0227d727cb5d0423c38e8e7d5	X64e7745377f20855dc2777330f538012	0.0213851	-0.00849144	Bacteroidetes;Bacteroidia;Bacteroidales;Rikenellaceae;Alistipes	Bacteroidetes;Bacteroidia;Bacteroidales;Rikenellaceae;Alistipes
X1c42140fb45458047a5e84d2475e5a29	f7e7ba085e9e348fd8be3ea37022109f	0.024113	-0.0211408	Firmicutes;Clostridia;Clostridiales;Ruminococcaceae;uncultured	Firmicutes;Clostridia;Clostridiales;Ruminococcaceae;uncultured
bbd9cf9c9b6971e72622696f1fab5a9d	X64e7745377f20855dc2777330f538012	0.026127	-0.0446226	Bacteroidetes;Bacteroidia;Bacteroidales;Rikenellaceae;Alistipes	Bacteroidetes;Bacteroidia;Bacteroidales;Rikenellaceae;Alistipes
df68157092284c4a493cf0442796508e	X8d9ab0da4f4759554bfaa115a3575fe5	0.0261403	-0.0354816	Firmicutes;Clostridia;Clostridiales;Lachnospiraceae;unclassified	Firmicutes;Clostridia;Clostridiales;Lachnospiraceae;unclassified
c2e7fed4027add2ec903ecad468732d7	X8d9ab0da4f4759554bfaa115a3575fe5	0.0284729	-0.00911933	Firmicutes;Clostridia;Clostridiales;Lachnospiraceae;Pseudobutyrivibrio	Firmicutes;Clostridia;Clostridiales;Lachnospiraceae;unclassified
bbd9cf9c9b6971e72622696f1fab5a9d	X5a3dabff65cbd86820d54c0da5d3f6b2	0.028606	-0.0194584	Bacteroidetes;Bacteroidia;Bacteroidales;Rikenellaceae;Alistipes	Bacteroidetes;Bacteroidia;Bacteroidales;Rikenellaceae;Alistipes
X16253cabf44e5c74c0adcb84cf8384af	X2c3d0081f9a7b987534eb2688925fa65	0.0350692	-0.0633266	Firmicutes;Clostridia;Clostridiales;Ruminococcaceae;uncultured	Firmicutes;Clostridia;Clostridiales;Ruminococcaceae;Oscillibacter
X88628e563bb5eaef4c3e9ace5ac9cd43	X8be3b086e53a7b1b41bbc0faa63ecfca	0.0356125	-0.010398	Firmicutes;Clostridia;Clostridiales;Lachnospiraceae;unclassified	Firmicutes;Clostridia;Clostridiales;Lachnospiraceae;Pseudobutyrivibrio
X331d3d108600e9878e2f062efa88f222	X2dda6e3a7e778e2c02f2d5455df533a9	0.0359809	-0.0305529	Firmicutes;Clostridia;Clostridiales;Ruminococcaceae;uncultured	Firmicutes;Clostridia;Clostridiales;Ruminococcaceae;uncultured
d65ba394da3236aa9838a1d9ffbeab17	X1762bca6ea3ec08626a56274aba0cbaf	0.0363144	-0.0379629	Firmicutes;Clostridia;Clostridiales;Peptostreptococcaceae;unclassified	Firmicutes;Clostridia;Clostridiales;Peptostreptococcaceae;unclassified
X27a62a4491a4e4f891e46e224abee89d	X1762bca6ea3ec08626a56274aba0cbaf	0.0363144	-0.0400806	Firmicutes;Clostridia;Clostridiales;Peptostreptococcaceae;unclassified	Firmicutes;Clostridia;Clostridiales;Peptostreptococcaceae;unclassified
a71fab1ae6e7af9b1382de24f6310621	X8d9ab0da4f4759554bfaa115a3575fe5	0.0467023	-0.00976657	Firmicutes;Clostridia;Clostridiales;Lachnospiraceae;Blautia	Firmicutes;Clostridia;Clostridiales;Lachnospiraceae;unclassified
X20a6777265b615f416f36a260c4fa27c	X8d9ab0da4f4759554bfaa115a3575fe5	0.0480614	-0.00842116	Firmicutes;Clostridia;Clostridiales;Lachnospiraceae;Blautia	Firmicutes;Clostridia;Clostridiales;Lachnospiraceae;unclassified
a71fab1ae6e7af9b1382de24f6310621	X88628e563bb5eaef4c3e9ace5ac9cd43	0.0486125	-0.00386281	Firmicutes;Clostridia;Clostridiales;Lachnospiraceae;Blautia	Firmicutes;Clostridia;Clostridiales;Lachnospiraceae;unclassified
d3af203cce0771a85603d7657c6839bb	df68157092284c4a493cf0442796508e	0.0487359	-0.0186074	Firmicutes;Clostridia;Clostridiales;Lachnospiraceae;Blautia	Firmicutes;Clostridia;Clostridiales;Lachnospiraceae;unclassified
X20a6777265b615f416f36a260c4fa27c	X88628e563bb5eaef4c3e9ace5ac9cd43	0.0499716	-0.00995642	Firmicutes;Clostridia;Clostridiales;Lachnospiraceae;Blautia	Firmicutes;Clostridia;Clostridiales;Lachnospiraceae;unclassified
X16253cabf44e5c74c0adcb84cf8384af	X116082ff82bd46f3e304b53d085c06d3	0.0513937	-0.00255555	Firmicutes;Clostridia;Clostridiales;Ruminococcaceae;uncultured	Firmicutes;Clostridia;Clostridiales;Ruminococcaceae;Oscillibacter
a71fab1ae6e7af9b1382de24f6310621	df68157092284c4a493cf0442796508e	0.053282	-0.0396888	Firmicutes;Clostridia;Clostridiales;Lachnospiraceae;Blautia	Firmicutes;Clostridia;Clostridiales;Lachnospiraceae;unclassified
* branch length normalized by maximum branch length among OTUs (ie., coverted to fractional branch length)
** Pearson coef. was calculated for LIPA coef. values among all host species
Note 1: only OTU comparisons with a normalized branch length of < 0.1 and a Pearson coef. of < 0 are shown.
Note 2: only OTUs found to have significant LIPA coef. values in >=1 host species were included in the analysis
